# Integrated Multi-omics Analyses of NFKB1 patients B cells points towards an up regulation of NF-κB network inhibitors

**DOI:** 10.1101/2022.11.22.517350

**Authors:** Nadezhda Camacho-Ordonez, Neftali Ramirez, Sara Posadas-Cantera, Andrés Caballero-Oyteza, Manfred Fliegauf, Fangwen Zhao, Maria Guarini, Victoria Gernedl, Mateo Pecoroaro, Klaus Warnatz, Christoph Bock, Esteban Ballestar, Roger Geiger, Michele Proietti, Bodo Grimbacher

## Abstract

The transcription factor NF-κB plays a pivotal role in the adaptive immune response. Pathogenic variants in *NFKB1* are the most common genetic etiology of common variable immunodeficiency (CVID). Patients frequently present with impaired terminal B cell differentiation, autoimmunity, and hyperinflammatory immune dysregulation. NF-κB signaling and target gene expression are expected to be dysregulated in *NFKB1*-mutated patients. Here, we performed a multi-omics characterization of B cells from a cohort of clinically affected and unaffected *NFKB1* mutation carriers. Our analysis identified specific epigenetic dysregulation and gene expression differences on B cells from *NFKB1*-mutated patients. We observed an aberrant expression of negative regulators of NF-κB signaling in *NFKB1* mutation carriers, which may be a key factor for the autoinflammatory phenotype of these patients. Moreover, our analysis points towards a dysregulation of *XBP1* and *BCL3*, key players of B cell activation and proliferation at different stages of B cell differentiation. The reduced expression of negative regulators of the NF-κB network is likely to be one of several mechanisms responsible for the aberrant NF-κB signaling, which impairs the maintenance of a normal humoral immune response. In summary, our findings highlight epigenetic and gene expression changes in B cells associated with *NFKB1* mutations. Our data give insight into future therapeutic opportunities for patients with *NFKB1* (haplo)insufficiency.
