## Supplementary material for "Integrated Multi-omics Analyses of NFKB1 patients B cells points towards an up regulation of NF-κB network inhibitors": Supp.TableS1_Primer list

### Sheet: Primers_Sanger
Supplementary table S1. List of primers used for Sanger Sequencing
Exon number	Forward	Reverse
6	TGTTTCCATGTTGCTGGAGAGT	GTCCCTAATGAAAGGGGCCTG
8	GAGGGAGGCGATCTGATACA	CTGGACATCAACCTTTCAAGC
9	TGTGTCAGTCTCTCTGTGTTAGA	GCAGCAGAGGGATGTTTCTTG
10	GAATTGCACTGCCTCGTTGG	TGGATGACCTGCATGAGTCT
14	ACCTACATTGGAATAGCGAATTATC	TATCTTTCTGCACCTAGGACTGAC
