## Supplementary material for "Integrated Multi-omics Analyses of NFKB1 patients B cells points towards an up regulation of NF-κB network inhibitors": Supp.TableS3_Available dataset per sample

### Sheet: Hoja 1 - Supplementary table S2
Supplementary table S3. Sequencing data for each sample included
Sample ID	Phenotype	Cell type	Stimulation	RRBS	Matched RNA-seq	Matched ATAC-seq	Matched proteomics
FR005	affected NFKB1	naive B	yes	yes	no	Yes	no
FR023	affected NFKB1	naive B	yes	yes	Yes	Yes	Yes
FR036	affected NFKB1	naive B	yes	yes	Yes	Yes	Yes
FR097.2	affected NFKB1	naive B	yes	no	Yes	No	Yes
FR095	affected NFKB1	naive B	no	yes	Yes	No	no
FR095	affected NFKB1	IgM memory	no	yes	Yes	No	no
FR095	affected NFKB1	Switched memory	no	yes	Yes	No	no
FR095	affected NFKB1	CD21 low	no	yes	Yes	No	no
FR302	affected NFKB1	naive B	no	yes	Yes	No	no
FR302	affected NFKB1	IgM memory	no	yes	Yes	No	no
FR302	affected NFKB1	Switched memory	no	yes	Yes	No	no
FR302	affected NFKB1	CD21 low	no	yes	Yes	No	No
FR098	unaffected NFKB1	naive B	yes	yes	Yes	No	no
FR099	unaffected NFKB1	naive B	yes	yes	Yes	Yes	no
FR100	unaffected NFKB1	naive B	yes	yes	Yes	Yes	no
FR101	unaffected NFKB1	naive B	yes	yes	Yes	Yes	Yes
FR102	unaffected NFKB1	naive B	yes	yes	Yes	Yes	no
FR103	unaffected NFKB1	naive B	yes	yes	Yes	Yes	Yes
FR113	unaffected NFKB1	naive B	yes	yes	Yes	No	Yes
FR103	unaffected NFKB1	naive B	no	yes	Yes	No	no
FR103	unaffected NFKB1	IgM memory	no	yes	Yes	No	no
FR103	unaffected NFKB1	Switched memory	no	yes	Yes	No	no
FR103	unaffected NFKB1	CD21 low	no	yes	Yes	No	no
FR040	WT	naive B	yes	yes	Yes	Yes	no
FR045	WT	naive B	yes	yes	Yes	Yes	no
FR046	WT	naive B	yes	yes	Yes	Yes	no
FR047	WT	naive B	yes	yes	Yes	Yes	no
FR048	WT	naive B	yes	yes	Yes	Yes	Yes
FR049	WT	naive B	yes	yes	Yes	Yes	no
FR050	WT	naive B	yes	yes	Yes	Yes	no
FR051	WT	naive B	yes	yes	Yes	Yes	no
FR052	WT	naive B	yes	yes	Yes	Yes	Yes
FR058	WT	naive B	yes	yes	Yes	yes	no
FR061	WT	naive B	yes	yes	Yes	Yes	no
FR062	WT	naive B	yes	yes	Yes	Yes	Yes
FR063	WT	naive B	yes	no	no	yes	no
FR064	WT	naive B	yes	yes	Yes	Yes	Yes
FR069	WT	naive B	yes	yes	Yes	Yes	no
FR075	WT	naive B	yes	yes	Yes	Yes	Yes
FR079	WT	naive B	yes	yes	Yes	Yes	no
FR081	WT	naive B	yes	yes	Yes	no	no
FR086	WT	naive B	yes	yes	Yes	No	no
C1	WT	naive B	no	yes	Yes	No	No
C1	WT	IgM memory	no	yes	Yes	No	No
C1	WT	Switched memory	no	yes	Yes	No	No
C1	WT	CD21 low	no	yes	Yes	No	No
C2	WT	naive B	no	yes	Yes	No	No
C2	WT	IgM memory	no	yes	Yes	No	No
C2	WT	Switched memory	no	yes	Yes	No	No
C2	WT	CD21 low	no	yes	Yes	No	No
C3	WT	naive B	no	yes	Yes	No	No
C3	WT	IgM memory	no	yes	Yes	No	No
C3	WT	Switched memory	no	yes	Yes	No	No
C3	WT	CD21 low	no	yes	Yes	No	No
C4	WT	naive B	no	yes	Yes	No	No
C4	WT	IgM memory	no	yes	Yes	No	No
C4	WT	Switched memory	no	yes	Yes	No	No
C4	WT	CD21 low	no	yes	Yes	No	No
